# Silicification of Cyanobacteria

**DOI:** 10.1101/2024.05.10.593471

**Authors:** Jun Sun, Yabo Han, Satheeswaran Thanagaraj

**Affiliations:** Research Centre for Indian Ocean Ecosystem, Tianjin University of Science and Technology, Tianjin 300457, China; Southern Marine Science and Engineering Guangdong Laboratory (Zhuhai), Zhuhai 519082, China; State Key Laboratory of Biogeology and Environmental Geology, China University of Geosciences, Wuhan, China; Institute for Advanced Marine Research, China University of Geosciences. Guangzhou, China

**Keywords:** Silicification, Cyanobacteria, Silaffins, Molecular clock, Algal evolution

## Abstract

The ability to use dissolved silicon has been found in various oceanic phytoplankton, including eukaryotic diatoms and prokaryotic cyanobacteria. While the silicification process in diatoms has been extensively studied, it is poorly known in cyanobacteria. In this study, the Cyanobacteria (*Synechococcus*) silicification and its evolutionary relationships of silicon-related proteins with different phytoplankton and algae were compared. Results showed that, compared to others, cyanobacteria have similar silicification proteins as diatoms. In detail, cyanobacteria and diatoms displayed three silicification-related proteins (SIT, Silaffins, and Pleuralins), while several genera showed one or two of them, suggesting that cyanobacteria might have developed a Si related mechanism earlier than the diatoms and other species. Our findings show that, despite cyanobacteria’s earlier silicon mechanism compared to others, they might not use efficient Si accumulation, perhaps adapting unique intracellular elemental variation for their cellular processes for growth potential.
