## Supplementary Materials 2 for "Silicification of Cyanobacteria": U7RASKTH114-Alignment-HitTable.xlsx

### Sheet: U7RASKTH114-Alignment-HitTable
query acc.ver	subject acc.ver	% identity	alignment length	mismatches	gap opens	q. start	q. end	s. start	s. end	evalue	bit score	% positives
O81200_SITs	O81200_SITs	100	543	0	0	1	543	1	543	0	1118	100
O81200_SITs	O81202_SITs	95.113	532	26	0	1	532	1	532	0	1051	97.56
O81200_SITs	O81199_SITs	86.617	538	70	2	1	538	1	536	0	965	92.01
O81200_SITs	Q39510_SITs	86.431	538	71	2	1	538	1	536	0	961	91.82
O81200_SITs	O81203_SITs	88.247	519	59	2	9	527	9	525	0	955	94.22
O81200_SITs	O81201_SITs	81.215	543	99	3	1	542	1	541	0	929	91.9
O81200_SITs	Q0QVM8_SITs	55.85	453	196	2	5	453	31	483	0	516	71.96
O81200_SITs	Q0QVM7_SITs	55.506	445	194	2	5	445	31	475	0	511	72.58
O81200_SITs	B8C2V9_SITs	56.512	430	183	2	28	453	1	430	7.86e-178	501	72.33
O81200_SITs	B5YNJ0_SITs	56.028	423	182	2	28	446	1	423	3.46e-175	494	72.81
O81200_SITs	Q0QVM6_SITs	48.225	479	233	5	12	481	72	544	5.29e-158	454	66.18
O81200_SITs	Q0QVM6_SITs	21.393	201	150	4	1	195	279	477	1.12e-08	47.8	44.28
O81200_SITs	B8C4N0_SITs	51.044	431	207	3	9	436	8	437	6.9e-158	449	70.3
O81200_SITs	B8C4N0_SITs	21.393	201	150	4	1	195	218	416	1.1e-08	47.4	44.28
O81200_SITs	A5J0A3_SITs	56.849	292	123	1	125	413	5	296	4.04e-117	340	73.63
O81200_SITs	A5J0A3_SITs	22.564	195	138	6	5	188	99	291	9.12e-05	34.7	42.05
O81200_SITs	A5J0A3_SITs	27.5	80	57	1	346	424	5	84	0.001	31.2	50
O81200_SITs	A5J093_SITs	55.401	287	128	0	127	413	8	294	1.36e-115	336	73.87
O81200_SITs	A5J093_SITs	21.106	199	151	3	1	194	98	295	5.69e-09	47.8	43.72
O81200_SITs	A5J094_SITs	55.401	287	128	0	127	413	7	293	4.02e-115	334	73.17
O81200_SITs	A5J094_SITs	21.106	199	151	3	1	194	97	294	5.92e-09	47.8	44.22
O81200_SITs	A5J095_SITs	65.217	138	48	0	276	413	1	138	6.47e-63	194	78.99
O81200_SITs	A5J095_SITs	24.138	116	81	3	85	194	25	139	0.000326	32	43.1
O81199_SITs	O81199_SITs	100	548	0	0	1	548	1	548	0	1129	100
O81199_SITs	Q39510_SITs	99.635	548	2	0	1	548	1	548	0	1124	99.82
O81199_SITs	O81203_SITs	91.619	525	44	0	1	525	1	525	0	1011	96.38
O81199_SITs	O81201_SITs	87.477	543	66	2	1	542	1	542	0	996	94.29
O81199_SITs	O81202_SITs	85.949	548	74	3	1	545	1	548	0	969	91.42
O81199_SITs	O81200_SITs	86.617	538	70	2	1	536	1	538	0	965	92.01
O81199_SITs	Q0QVM8_SITs	55.955	445	192	2	13	453	39	483	0	519	73.26
O81199_SITs	Q0QVM8_SITs	27.602	221	146	6	225	442	35	244	2.44e-17	75.1	48.87
O81199_SITs	Q0QVM7_SITs	55.83	446	187	3	13	454	39	478	0	517	73.54
O81199_SITs	Q0QVM7_SITs	28.054	221	145	6	225	442	35	244	9.05e-19	79.7	49.77
O81199_SITs	B8C2V9_SITs	55.814	430	186	2	28	453	1	430	1.59e-178	503	72.79
O81199_SITs	B5YNJ0_SITs	55.684	431	181	3	28	454	1	425	2.03e-177	500	73.09
O81199_SITs	B8C4N0_SITs	51.034	435	209	3	5	436	4	437	2.46e-160	456	70.57
O81199_SITs	Q0QVM6_SITs	50.917	436	210	3	5	437	65	499	9.15e-160	459	70.41
O81199_SITs	A5J0A3_SITs	56.164	292	125	1	125	413	5	296	3.01e-118	343	73.97
O81199_SITs	A5J0A3_SITs	22.162	185	133	5	13	188	109	291	1.51e-05	37.4	43.78
O81199_SITs	A5J0A3_SITs	27.551	98	65	2	346	442	5	97	0.000636	32	46.94
O81199_SITs	A5J093_SITs	55.052	287	129	0	127	413	8	294	1.29e-115	336	73.87
O81199_SITs	A5J093_SITs	21.354	192	145	3	8	194	105	295	6.24e-09	47.8	44.79
O81199_SITs	A5J094_SITs	55.052	287	129	0	127	413	7	293	2.64e-115	335	73.17
O81199_SITs	A5J094_SITs	21.354	192	145	3	8	194	104	294	5.79e-09	47.8	45.31
O81199_SITs	A5J095_SITs	65.942	138	47	0	276	413	1	138	2.57e-63	195	78.26
O81199_SITs	A5J095_SITs	24.138	116	81	3	85	194	25	139	0.000327	32	43.1
Q39510_SITs	Q39510_SITs	100	548	0	0	1	548	1	548	0	1129	100
Q39510_SITs	O81199_SITs	99.635	548	2	0	1	548	1	548	0	1124	99.82
Q39510_SITs	O81203_SITs	91.619	525	44	0	1	525	1	525	0	1009	96.19
Q39510_SITs	O81201_SITs	87.293	543	67	2	1	542	1	542	0	992	94.11
Q39510_SITs	O81202_SITs	85.949	548	74	3	1	545	1	548	0	967	91.24
Q39510_SITs	O81200_SITs	86.431	538	71	2	1	536	1	538	0	961	91.82
Q39510_SITs	Q0QVM8_SITs	55.955	445	192	2	13	453	39	483	0	518	73.26
Q39510_SITs	Q0QVM8_SITs	27.556	225	149	6	221	442	31	244	2.18e-17	75.1	48.89
Q39510_SITs	Q0QVM7_SITs	55.83	446	187	3	13	454	39	478	0	517	73.54
Q39510_SITs	Q0QVM7_SITs	28.054	221	145	6	225	442	35	244	8.82e-19	79.7	49.77
Q39510_SITs	B8C2V9_SITs	55.814	430	186	2	28	453	1	430	3.96e-178	502	72.79
Q39510_SITs	B5YNJ0_SITs	55.684	431	181	3	28	454	1	425	2.03e-177	500	73.09
Q39510_SITs	B8C4N0_SITs	51.034	435	209	3	5	436	4	437	3.48e-160	455	70.57
Q39510_SITs	Q0QVM6_SITs	50.917	436	210	3	5	437	65	499	8.48e-160	459	70.41
Q39510_SITs	A5J0A3_SITs	56.164	292	125	1	125	413	5	296	2.62e-118	343	73.97
Q39510_SITs	A5J0A3_SITs	22.162	185	133	5	13	188	109	291	1.37e-05	37.4	43.78
Q39510_SITs	A5J0A3_SITs	27.551	98	65	2	346	442	5	97	0.000583	32.3	46.94
Q39510_SITs	A5J093_SITs	55.052	287	129	0	127	413	8	294	1.38e-115	336	73.87
Q39510_SITs	A5J093_SITs	21.354	192	145	3	8	194	105	295	5.66e-09	47.8	44.79
Q39510_SITs	A5J094_SITs	55.052	287	129	0	127	413	7	293	2.97e-115	335	73.17
Q39510_SITs	A5J094_SITs	21.354	192	145	3	8	194	104	294	5.43e-09	47.8	45.31
Q39510_SITs	A5J095_SITs	65.942	138	47	0	276	413	1	138	2.82e-63	195	78.26
Q39510_SITs	A5J095_SITs	24.138	116	81	3	85	194	25	139	0.000339	32	43.1
O81202_SITs	O81202_SITs	100	548	0	0	1	548	1	548	0	1131	100
O81202_SITs	O81200_SITs	95.113	532	26	0	1	532	1	532	0	1051	97.56
O81202_SITs	O81199_SITs	85.949	548	74	3	1	548	1	545	0	969	91.42
O81202_SITs	Q39510_SITs	85.949	548	74	3	1	548	1	545	0	967	91.24
O81202_SITs	O81203_SITs	88.825	519	56	2	9	527	9	525	0	957	94.41
O81202_SITs	O81201_SITs	80.222	541	104	3	1	540	1	539	0	915	91.13
O81202_SITs	Q0QVM8_SITs	55.85	453	196	2	5	453	31	483	0	515	71.96
O81202_SITs	Q0QVM7_SITs	55.705	447	191	3	5	447	31	474	0	513	73.15
O81202_SITs	B8C2V9_SITs	56.512	430	183	2	28	453	1	430	6.44e-177	499	72.33
O81202_SITs	B5YNJ0_SITs	56.368	424	178	3	28	447	1	421	8.59e-176	496	73.58
O81202_SITs	B8C4N0_SITs	50.812	431	208	3	9	436	8	437	1.1e-157	449	70.3
O81202_SITs	B8C4N0_SITs	21	200	152	3	1	195	218	416	8.7e-09	47.8	44
O81202_SITs	Q0QVM6_SITs	51.049	429	206	3	12	437	72	499	4.99e-157	452	70.4
O81202_SITs	Q0QVM6_SITs	21	200	152	3	1	195	279	477	8.07e-09	48.1	44
O81202_SITs	A5J0A3_SITs	56.849	292	123	1	125	413	5	296	4.37e-117	340	73.63
O81202_SITs	A5J0A3_SITs	21.891	201	144	6	5	194	99	297	7.61e-05	35	41.79
O81202_SITs	A5J0A3_SITs	27.5	80	57	1	346	424	5	84	0.002	30.8	50
O81202_SITs	A5J093_SITs	55.052	287	129	0	127	413	8	294	2.82e-115	335	73.87
O81202_SITs	A5J093_SITs	21.106	199	151	3	1	194	98	295	4.03e-09	48.5	43.72
O81202_SITs	A5J094_SITs	55.052	287	129	0	127	413	7	293	9.06e-115	334	73.17
O81202_SITs	A5J094_SITs	21.106	199	151	3	1	194	97	294	4.31e-09	48.1	44.22
O81202_SITs	A5J095_SITs	65.942	138	47	0	276	413	1	138	1.59e-63	196	78.99
O81202_SITs	A5J095_SITs	24.138	116	81	3	85	194	25	139	0.000373	31.6	43.1
O81201_SITs	O81201_SITs	100	557	0	0	1	557	1	557	0	1145	100
O81201_SITs	O81199_SITs	87.477	543	66	2	1	542	1	542	0	996	94.29
O81201_SITs	Q39510_SITs	87.293	543	67	2	1	542	1	542	0	992	94.11
O81201_SITs	O81203_SITs	85.741	526	74	1	1	526	1	525	0	959	94.68
O81201_SITs	O81200_SITs	81.215	543	99	3	1	541	1	542	0	929	91.9
O81201_SITs	O81202_SITs	80.222	541	104	3	1	539	1	540	0	915	91.13
O81201_SITs	Q0QVM7_SITs	55.378	437	191	2	13	445	39	475	0	514	73.68
O81201_SITs	Q0QVM8_SITs	54.382	445	199	2	13	453	39	483	4.15e-180	509	72.58
O81201_SITs	B5YNJ0_SITs	55.213	422	185	2	28	445	1	422	9.47e-176	496	73.22
O81201_SITs	B8C2V9_SITs	54.186	430	193	2	28	453	1	430	1.72e-174	493	72.09
O81201_SITs	B8C4N0_SITs	48.966	435	218	3	5	436	4	437	4.02e-156	445	70.11
O81201_SITs	Q0QVM6_SITs	48.853	436	219	3	5	437	65	499	1.28e-155	448	69.95
O81201_SITs	A5J0A3_SITs	54.452	292	130	1	125	413	5	296	8.08e-116	337	73.29
O81201_SITs	A5J0A3_SITs	22.162	185	133	5	13	188	109	291	5.91e-05	35.4	42.7
O81201_SITs	A5J093_SITs	52.962	287	135	0	127	413	8	294	1.67e-112	328	73.17
O81201_SITs	A5J093_SITs	23.118	186	137	3	8	188	105	289	3.41e-09	48.5	45.16
O81201_SITs	A5J094_SITs	52.962	287	135	0	127	413	7	293	2.31e-112	328	72.47
O81201_SITs	A5J094_SITs	23.118	186	137	3	8	188	104	288	2.92e-09	48.9	45.7
O81201_SITs	A5J095_SITs	63.768	138	50	0	276	413	1	138	1.17e-62	194	78.26
O81201_SITs	A5J095_SITs	27.273	110	73	3	85	188	25	133	0.000275	32	43.64
O81203_SITs	O81203_SITs	100	538	0	0	1	538	1	538	0	1112	100
O81203_SITs	O81199_SITs	91.337	531	46	0	1	531	1	531	0	1019	96.23
O81203_SITs	Q39510_SITs	91.337	531	46	0	1	531	1	531	0	1018	96.05
O81203_SITs	O81201_SITs	84.758	538	80	2	1	536	1	538	0	966	93.68
O81203_SITs	O81202_SITs	88.359	524	59	2	9	530	9	532	0	963	94.27
O81203_SITs	O81200_SITs	87.786	524	62	2	9	530	9	532	0	961	94.27
O81203_SITs	Q0QVM8_SITs	55.73	445	193	2	13	453	39	483	0	517	72.81
O81203_SITs	Q0QVM8_SITs	27.094	203	139	5	225	424	35	231	1.86e-16	72.4	50.25
O81203_SITs	Q0QVM7_SITs	55.605	446	188	3	13	454	39	478	0	516	72.87
O81203_SITs	Q0QVM7_SITs	27.586	203	138	5	225	424	35	231	1.22e-17	75.9	51.23
O81203_SITs	B8C2V9_SITs	55.581	430	187	2	28	453	1	430	1.85e-177	499	72.33
O81203_SITs	B5YNJ0_SITs	55.504	427	186	2	28	450	1	427	6.62e-177	499	72.37
O81203_SITs	B8C4N0_SITs	50.805	435	210	3	5	436	4	437	4e-159	452	70.11
O81203_SITs	Q0QVM6_SITs	50.34	441	215	3	5	442	65	504	7.61e-159	456	69.39
O81203_SITs	A5J0A3_SITs	56.164	292	125	1	125	413	5	296	4.52e-118	342	73.63
O81203_SITs	A5J0A3_SITs	22.872	188	128	6	13	188	109	291	4.06e-06	38.9	44.68
O81203_SITs	A5J0A3_SITs	27.5	80	57	1	346	424	5	84	0.002	30.8	50
O81203_SITs	A5J093_SITs	55.052	287	129	0	127	413	8	294	2.93e-115	335	73.52
O81203_SITs	A5J093_SITs	24.084	191	139	3	8	193	105	294	2.29e-11	55.1	45.03
O81203_SITs	A5J094_SITs	55.052	287	129	0	127	413	7	293	5.55e-115	334	72.82
O81203_SITs	A5J094_SITs	24.084	191	139	3	8	193	104	293	2.13e-11	55.5	45.55
O81203_SITs	A5J095_SITs	65.942	138	47	0	276	413	1	138	9.82e-64	196	78.26
O81203_SITs	A5J095_SITs	25.217	115	79	3	85	193	25	138	5.84e-05	33.9	43.48
B8C2V9_SITs	Q0QVM8_SITs	100	464	0	0	1	464	54	517	0	947	100
B8C2V9_SITs	B8C2V9_SITs	100	464	0	0	1	464	1	464	0	945	100
B8C2V9_SITs	Q0QVM7_SITs	92.408	461	32	2	1	460	54	512	0	874	95.88
B8C2V9_SITs	B5YNJ0_SITs	92.408	461	32	2	1	460	1	459	0	873	95.88
B8C2V9_SITs	A5J0A3_SITs	100	297	0	0	95	391	1	297	0	593	100
B8C2V9_SITs	A5J0A3_SITs	25	176	122	6	1	168	124	297	1.4e-09	49.3	47.73
B8C2V9_SITs	A5J0A3_SITs	28.169	71	50	1	323	392	5	75	0.003	29.6	50.7
B8C2V9_SITs	O81199_SITs	55.814	430	186	2	1	430	28	453	1.34e-178	503	72.79
B8C2V9_SITs	Q39510_SITs	55.814	430	186	2	1	430	28	453	3.36e-178	502	72.79
B8C2V9_SITs	O81200_SITs	56.512	430	183	2	1	430	28	453	6.71e-178	501	72.33
B8C2V9_SITs	O81203_SITs	55.581	430	187	2	1	430	28	453	1.53e-177	500	72.33
B8C2V9_SITs	O81202_SITs	56.512	430	183	2	1	430	28	453	5.46e-177	499	72.33
B8C2V9_SITs	O81201_SITs	54.186	430	193	2	1	430	28	453	1.43e-174	493	72.09
B8C2V9_SITs	B8C4N0_SITs	56.627	415	174	4	1	413	27	437	2.02e-167	470	73.25
B8C2V9_SITs	B8C4N0_SITs	25.128	195	131	6	203	392	12	196	7.25e-09	47.8	48.72
B8C2V9_SITs	Q0QVM6_SITs	55.269	427	184	5	1	424	88	510	2.42e-166	472	72.6
B8C2V9_SITs	Q0QVM6_SITs	25.128	195	131	6	203	392	73	257	6.18e-10	51.2	48.72
B8C2V9_SITs	A5J093_SITs	58.076	291	119	1	101	391	8	295	3.03e-119	342	74.91
B8C2V9_SITs	A5J093_SITs	25.14	179	115	5	1	168	125	295	6.44e-12	56.6	47.49
B8C2V9_SITs	A5J094_SITs	57.388	291	121	1	101	391	7	294	1.98e-117	337	74.57
B8C2V9_SITs	A5J094_SITs	24.581	179	116	5	1	168	124	294	2.91e-11	54.7	47.49
B8C2V9_SITs	A5J095_SITs	94.245	139	8	0	253	391	1	139	1.44e-92	268	97.84
B8C2V9_SITs	A5J095_SITs	26.562	128	88	4	46	168	13	139	4.17e-09	45.8	49.22
A5J0A3_SITs	Q0QVM8_SITs	100	297	0	0	1	297	148	444	0	595	100
A5J0A3_SITs	Q0QVM8_SITs	24.615	195	137	6	105	297	35	221	4.65e-11	53.5	47.69
A5J0A3_SITs	Q0QVM8_SITs	28.169	71	50	1	5	75	376	445	0.003	29.3	50.7
A5J0A3_SITs	B8C2V9_SITs	100	297	0	0	1	297	95	391	0	593	100
A5J0A3_SITs	B8C2V9_SITs	25	176	122	6	124	297	1	168	8.98e-10	49.3	47.73
A5J0A3_SITs	B8C2V9_SITs	28.169	71	50	1	5	75	323	392	0.002	29.6	50.7
A5J0A3_SITs	A5J0A3_SITs	100	297	0	0	1	297	1	297	0	591	100
A5J0A3_SITs	Q0QVM7_SITs	93.603	297	19	0	1	297	148	444	0	567	97.31
A5J0A3_SITs	Q0QVM7_SITs	24.103	195	138	6	105	297	35	221	2.22e-11	54.3	47.69
A5J0A3_SITs	Q0QVM7_SITs	25.641	78	57	1	5	82	376	452	0.003	29.3	50
A5J0A3_SITs	B5YNJ0_SITs	93.603	297	19	0	1	297	95	391	0	565	97.31
A5J0A3_SITs	B5YNJ0_SITs	24.432	176	123	6	124	297	1	168	8.08e-10	49.7	47.73
A5J0A3_SITs	B5YNJ0_SITs	25.641	78	57	1	5	82	323	399	0.002	29.6	50
A5J0A3_SITs	A5J093_SITs	58.076	291	119	1	7	297	8	295	6.6e-122	342	74.91
A5J0A3_SITs	A5J094_SITs	57.388	291	121	1	7	297	7	294	2.13e-120	338	74.57
A5J0A3_SITs	B8C4N0_SITs	58.076	291	119	1	7	297	128	415	3.28e-120	343	74.91
A5J0A3_SITs	B8C4N0_SITs	25.258	194	130	6	109	297	12	195	1.66e-09	48.5	48.45
A5J0A3_SITs	B8C4N0_SITs	27.273	88	61	2	5	92	347	431	4.04e-05	35	52.27
A5J0A3_SITs	Q0QVM6_SITs	58.076	291	119	1	7	297	189	476	4.23e-119	345	74.91
A5J0A3_SITs	Q0QVM6_SITs	25.258	194	130	6	109	297	73	256	1.03e-09	49.3	48.45
A5J0A3_SITs	Q0QVM6_SITs	27.273	88	61	2	5	92	408	492	0.00012	33.5	52.27
A5J0A3_SITs	Q39510_SITs	56.164	292	125	1	5	296	125	413	1.42e-118	343	73.97
A5J0A3_SITs	Q39510_SITs	22.162	185	133	5	109	291	13	188	7.41e-06	37.4	43.78
A5J0A3_SITs	Q39510_SITs	27.551	98	65	2	5	97	346	442	0.000316	32.3	46.94
A5J0A3_SITs	O81199_SITs	56.164	292	125	1	5	296	125	413	1.63e-118	343	73.97
A5J0A3_SITs	O81199_SITs	22.162	185	133	5	109	291	13	188	8.16e-06	37.4	43.78
A5J0A3_SITs	O81199_SITs	27.551	98	65	2	5	97	346	442	0.000345	32	46.94
A5J0A3_SITs	O81203_SITs	56.164	292	125	1	5	296	125	413	3.81e-118	342	73.63
A5J0A3_SITs	O81203_SITs	22.872	188	128	6	109	291	13	188	1.83e-06	39.3	44.68
A5J0A3_SITs	O81203_SITs	27.5	80	57	1	5	84	346	424	0.00084	30.8	50
A5J0A3_SITs	O81200_SITs	56.849	292	123	1	5	296	125	413	2.21e-117	340	73.63
A5J0A3_SITs	O81200_SITs	22.564	195	138	6	99	291	5	188	4.99e-05	34.7	42.05
A5J0A3_SITs	O81200_SITs	27.5	80	57	1	5	84	346	424	0.000614	31.2	50
A5J0A3_SITs	O81202_SITs	56.849	292	123	1	5	296	125	413	2.37e-117	340	73.63
A5J0A3_SITs	O81202_SITs	21.891	201	144	6	99	297	5	194	4.12e-05	35	41.79
A5J0A3_SITs	O81202_SITs	27.5	80	57	1	5	84	346	424	0.001	30.8	50
A5J0A3_SITs	O81201_SITs	54.452	292	130	1	5	296	125	413	4.31e-116	337	73.29
A5J0A3_SITs	O81201_SITs	22.162	185	133	5	109	291	13	188	3.15e-05	35.4	42.7
A5J0A3_SITs	A5J095_SITs	94.245	139	8	0	159	297	1	139	1.93e-94	267	97.84
A5J0A3_SITs	A5J095_SITs	28.571	70	49	1	5	74	71	139	0.000407	30.8	50
B8C4N0_SITs	Q0QVM6_SITs	100	437	0	0	1	437	62	498	0	897	100
B8C4N0_SITs	B8C4N0_SITs	100	437	0	0	1	437	1	437	0	892	100
B8C4N0_SITs	A5J093_SITs	100	295	0	0	121	415	1	295	0	600	100
B8C4N0_SITs	A5J093_SITs	23.618	199	124	5	12	195	110	295	5.01e-10	50.8	45.23
B8C4N0_SITs	A5J093_SITs	24.359	78	57	1	356	431	16	93	0.002	30	52.56
B8C4N0_SITs	A5J094_SITs	98.98	294	3	0	122	415	1	294	0	591	99.32
B8C4N0_SITs	A5J094_SITs	23.116	199	125	5	12	195	109	294	6.48e-10	50.4	45.73
B8C4N0_SITs	A5J094_SITs	24.359	78	57	1	356	431	15	92	0.002	30	52.56
B8C4N0_SITs	Q0QVM7_SITs	55.329	441	191	4	1	437	28	466	2.47e-175	493	73.24
B8C4N0_SITs	Q0QVM8_SITs	55.556	441	190	4	1	437	28	466	9.88e-175	491	73.02
B8C4N0_SITs	B5YNJ0_SITs	56.386	415	175	4	27	437	1	413	1.82e-167	471	73.49
B8C4N0_SITs	B5YNJ0_SITs	26.768	198	130	6	12	199	203	395	4.02e-10	51.6	48.48
B8C4N0_SITs	B8C2V9_SITs	56.627	415	174	4	27	437	1	413	1.9e-167	470	73.25
B8C4N0_SITs	B8C2V9_SITs	25.128	195	131	6	12	196	203	392	6.83e-09	47.8	48.72
B8C4N0_SITs	O81199_SITs	51.034	435	209	3	4	437	5	436	1.96e-160	456	70.57
B8C4N0_SITs	Q39510_SITs	51.034	435	209	3	4	437	5	436	2.78e-160	455	70.57
B8C4N0_SITs	O81203_SITs	50.805	435	210	3	4	437	5	436	2.92e-159	452	70.11
B8C4N0_SITs	O81200_SITs	51.044	431	207	3	8	437	9	436	5.55e-158	449	70.3
B8C4N0_SITs	O81200_SITs	21.393	201	150	4	218	416	1	195	8.82e-09	47.4	44.28
B8C4N0_SITs	O81202_SITs	50.812	431	208	3	8	437	9	436	8.76e-158	449	70.3
B8C4N0_SITs	O81202_SITs	21	200	152	3	218	416	1	195	6.94e-09	47.8	44
B8C4N0_SITs	O81201_SITs	48.966	435	218	3	4	437	5	436	3.15e-156	445	70.11
B8C4N0_SITs	A5J0A3_SITs	58.076	291	119	1	128	415	7	297	4.83e-120	343	74.91
B8C4N0_SITs	A5J0A3_SITs	25.258	194	130	6	12	195	109	297	2.44e-09	48.5	48.45
B8C4N0_SITs	A5J0A3_SITs	27.273	88	61	2	347	431	5	92	5.94e-05	35	52.27
B8C4N0_SITs	A5J095_SITs	60.432	139	55	0	277	415	1	139	5.1e-55	171	74.1
B8C4N0_SITs	A5J095_SITs	27.049	122	81	3	76	195	24	139	1.17e-06	38.9	46.72
A5J095_SITs	A5J095_SITs	100	139	0	0	1	139	1	139	3.64e-100	275	100
A5J095_SITs	B5YNJ0_SITs	100	139	0	0	1	139	253	391	1.2e-97	280	100
A5J095_SITs	B5YNJ0_SITs	26.562	128	88	4	13	139	46	168	3.96e-10	47.4	49.22
A5J095_SITs	Q0QVM7_SITs	100	139	0	0	1	139	306	444	1.25e-97	282	100
A5J095_SITs	Q0QVM7_SITs	26.562	128	88	4	13	139	99	221	3.46e-10	47.4	49.22
A5J095_SITs	A5J0A3_SITs	94.245	139	8	0	1	139	159	297	9.04e-95	267	97.84
A5J095_SITs	A5J0A3_SITs	28.571	70	49	1	71	139	5	74	0.000191	30.8	50
A5J095_SITs	B8C2V9_SITs	94.245	139	8	0	1	139	253	391	4.33e-93	268	97.84
A5J095_SITs	B8C2V9_SITs	26.562	128	88	4	13	139	46	168	1.25e-09	45.8	49.22
A5J095_SITs	Q0QVM8_SITs	94.245	139	8	0	1	139	306	444	7.04e-93	269	97.84
A5J095_SITs	Q0QVM8_SITs	26.562	128	88	4	13	139	99	221	1.12e-09	46.2	49.22
A5J095_SITs	O81203_SITs	65.942	138	47	0	1	138	276	413	2.91e-64	196	78.26
A5J095_SITs	O81203_SITs	25.217	115	79	3	25	138	85	193	1.54e-05	33.9	43.48
A5J095_SITs	O81203_SITs	24.444	45	31	1	72	113	1	45	0.73	20	48.89
A5J095_SITs	O81202_SITs	65.942	138	47	0	1	138	276	413	4.04e-64	196	78.99
A5J095_SITs	O81202_SITs	24.138	116	81	3	25	139	85	194	9.45e-05	31.6	43.1
A5J095_SITs	O81199_SITs	65.942	138	47	0	1	138	276	413	6.51e-64	195	78.26
A5J095_SITs	O81199_SITs	24.138	116	81	3	25	139	85	194	8.28e-05	32	43.1
A5J095_SITs	O81199_SITs	26.667	45	30	1	72	113	1	45	0.32	21.2	48.89
A5J095_SITs	Q39510_SITs	65.942	138	47	0	1	138	276	413	7.16e-64	195	78.26
A5J095_SITs	Q39510_SITs	24.138	116	81	3	25	139	85	194	8.6e-05	32	43.1
A5J095_SITs	Q39510_SITs	26.667	45	30	1	72	113	1	45	0.32	21.2	48.89
A5J095_SITs	O81200_SITs	65.217	138	48	0	1	138	276	413	1.66e-63	194	78.99
A5J095_SITs	O81200_SITs	24.138	116	81	3	25	139	85	194	8.35e-05	32	43.1
A5J095_SITs	O81201_SITs	63.768	138	50	0	1	138	276	413	2.91e-63	194	78.26
A5J095_SITs	O81201_SITs	27.273	110	73	3	25	133	85	188	6.87e-05	32	43.64
A5J095_SITs	O81201_SITs	24.444	45	31	1	72	113	1	45	0.61	20.4	48.89
A5J095_SITs	A5J093_SITs	60.432	139	55	0	1	139	157	295	9.78e-57	170	74.1
A5J095_SITs	A5J094_SITs	59.712	139	56	0	1	139	156	294	3.49e-56	169	74.1
A5J095_SITs	B8C4N0_SITs	60.432	139	55	0	1	139	277	415	1.62e-55	171	74.1
A5J095_SITs	B8C4N0_SITs	27.049	122	81	3	24	139	76	195	3.71e-07	38.9	46.72
A5J095_SITs	Q0QVM6_SITs	60.432	139	55	0	1	139	338	476	5.46e-55	172	74.1
A5J095_SITs	Q0QVM6_SITs	27.049	122	81	3	24	139	137	256	2.19e-07	39.3	46.72
B5YNJ0_SITs	Q0QVM7_SITs	100	475	0	0	1	475	54	528	0	972	100
B5YNJ0_SITs	B5YNJ0_SITs	100	475	0	0	1	475	1	475	0	971	100
B5YNJ0_SITs	Q0QVM8_SITs	92.408	461	32	2	1	459	54	513	0	874	95.88
B5YNJ0_SITs	B8C2V9_SITs	92.408	461	32	2	1	459	1	460	0	873	95.88
B5YNJ0_SITs	A5J0A3_SITs	93.603	297	19	0	95	391	1	297	0	565	97.31
B5YNJ0_SITs	A5J0A3_SITs	24.432	176	123	6	1	168	124	297	1.29e-09	49.7	47.73
B5YNJ0_SITs	A5J0A3_SITs	25.641	78	57	1	323	399	5	82	0.003	29.6	50
B5YNJ0_SITs	Q39510_SITs	55.684	431	181	3	1	425	28	454	1.76e-177	500	73.09
B5YNJ0_SITs	O81199_SITs	55.684	431	181	3	1	425	28	454	1.76e-177	500	73.09
B5YNJ0_SITs	O81203_SITs	55.504	427	186	2	1	427	28	450	1.49e-176	498	72.37
B5YNJ0_SITs	O81202_SITs	56.368	424	178	3	1	421	28	447	7.45e-176	496	73.58
B5YNJ0_SITs	O81201_SITs	55.213	422	185	2	1	422	28	445	8.08e-176	496	73.22
B5YNJ0_SITs	O81200_SITs	56.028	423	182	2	1	423	28	446	3.02e-175	494	72.81
B5YNJ0_SITs	Q0QVM6_SITs	51.566	479	213	7	1	475	88	551	1.26e-168	478	68.27
B5YNJ0_SITs	Q0QVM6_SITs	26.768	198	130	6	203	395	73	260	4.14e-11	55.1	48.48
B5YNJ0_SITs	B8C4N0_SITs	56.386	415	175	4	1	413	27	437	1.98e-167	471	73.49
B5YNJ0_SITs	B8C4N0_SITs	26.768	198	130	6	203	395	12	199	4.37e-10	51.6	48.48
B5YNJ0_SITs	A5J093_SITs	57.388	291	121	1	101	391	8	295	3.78e-117	337	74.57
B5YNJ0_SITs	A5J093_SITs	24.581	179	116	5	1	168	125	295	7.06e-12	56.6	48.04
B5YNJ0_SITs	A5J094_SITs	57.045	291	122	1	101	391	7	294	1.26e-116	336	74.91
B5YNJ0_SITs	A5J094_SITs	24.022	179	117	5	1	168	124	294	2.52e-11	54.7	48.04
B5YNJ0_SITs	A5J095_SITs	100	139	0	0	253	391	1	139	4.11e-97	280	100
B5YNJ0_SITs	A5J095_SITs	26.562	128	88	4	46	168	13	139	1.35e-09	47.4	49.22
A5J094_SITs	A5J094_SITs	100	294	0	0	1	294	1	294	0	597	100
A5J094_SITs	Q0QVM6_SITs	98.98	294	3	0	1	294	183	476	0	595	99.32
A5J094_SITs	Q0QVM6_SITs	23.116	199	125	5	109	294	73	256	3e-10	50.8	45.73
A5J094_SITs	Q0QVM6_SITs	24.359	78	57	1	15	92	417	492	0.003	28.9	52.56
A5J094_SITs	B8C4N0_SITs	98.98	294	3	0	1	294	122	415	0	591	99.32
A5J094_SITs	B8C4N0_SITs	23.116	199	125	5	109	294	12	195	4.36e-10	50.4	45.73
A5J094_SITs	B8C4N0_SITs	24.359	78	57	1	15	92	356	431	0.001	30	52.56
A5J094_SITs	A5J093_SITs	98.98	294	3	0	1	294	2	295	0	590	99.32
A5J094_SITs	A5J0A3_SITs	57.388	291	121	1	7	294	7	297	2.11e-120	338	74.57
A5J094_SITs	B8C2V9_SITs	57.388	291	121	1	7	294	101	391	1.26e-117	337	74.57
A5J094_SITs	B8C2V9_SITs	24.581	179	116	5	124	294	1	168	1.84e-11	54.7	47.49
A5J094_SITs	Q0QVM8_SITs	57.388	291	121	1	7	294	154	444	3.77e-117	338	74.57
A5J094_SITs	Q0QVM8_SITs	25.114	219	143	6	86	294	14	221	5.47e-15	65.5	46.58
A5J094_SITs	B5YNJ0_SITs	57.045	291	122	1	7	294	101	391	7.8e-117	336	74.91
A5J094_SITs	B5YNJ0_SITs	24.022	179	117	5	124	294	1	168	1.56e-11	54.7	48.04
A5J094_SITs	Q0QVM7_SITs	57.045	291	122	1	7	294	154	444	1.61e-116	337	74.91
A5J094_SITs	Q0QVM7_SITs	24.658	219	144	6	86	294	14	221	2.25e-15	66.6	47.03
A5J094_SITs	O81199_SITs	55.052	287	129	0	7	293	127	413	1.41e-115	335	73.17
A5J094_SITs	O81199_SITs	21.354	192	145	3	104	294	8	194	3.1e-09	47.8	45.31
A5J094_SITs	Q39510_SITs	55.052	287	129	0	7	293	127	413	1.59e-115	335	73.17
A5J094_SITs	Q39510_SITs	21.354	192	145	3	104	294	8	194	2.92e-09	47.8	45.31
A5J094_SITs	O81200_SITs	55.401	287	128	0	7	293	127	413	2.17e-115	334	73.17
A5J094_SITs	O81200_SITs	21.106	199	151	3	97	294	1	194	3.21e-09	47.8	44.22
A5J094_SITs	O81203_SITs	55.052	287	129	0	7	293	127	413	4.02e-115	333	72.82
A5J094_SITs	O81203_SITs	24.084	191	139	3	104	293	8	193	1.07e-11	55.5	45.55
A5J094_SITs	O81202_SITs	55.052	287	129	0	7	293	127	413	4.86e-115	334	73.17
A5J094_SITs	O81202_SITs	21.106	199	151	3	97	294	1	194	2.31e-09	48.1	44.22
A5J094_SITs	O81201_SITs	52.962	287	135	0	7	293	127	413	1.22e-112	328	72.47
A5J094_SITs	O81201_SITs	23.118	186	137	3	104	288	8	188	1.54e-09	48.9	45.7
A5J094_SITs	A5J095_SITs	59.712	139	56	0	156	294	1	139	7.39e-56	169	74.1
A5J093_SITs	Q0QVM6_SITs	100	295	0	0	1	295	182	476	0	604	100
A5J093_SITs	Q0QVM6_SITs	23.618	199	124	5	110	295	73	256	1.88e-10	51.6	45.23
A5J093_SITs	Q0QVM6_SITs	24.359	78	57	1	16	93	417	492	0.003	29.3	52.56
A5J093_SITs	B8C4N0_SITs	100	295	0	0	1	295	121	415	0	600	100
A5J093_SITs	B8C4N0_SITs	23.618	199	124	5	110	295	12	195	3.38e-10	50.8	45.23
A5J093_SITs	B8C4N0_SITs	24.359	78	57	1	16	93	356	431	0.001	30	52.56
A5J093_SITs	A5J093_SITs	100	295	0	0	1	295	1	295	0	598	100
A5J093_SITs	A5J094_SITs	98.98	294	3	0	2	295	1	294	0	590	99.32
A5J093_SITs	A5J0A3_SITs	58.076	291	119	1	8	295	7	297	6.56e-122	342	74.91
A5J093_SITs	B8C2V9_SITs	58.076	291	119	1	8	295	101	391	1.92e-119	342	74.91
A5J093_SITs	B8C2V9_SITs	25.14	179	115	5	125	295	1	168	4.1e-12	56.6	47.49
A5J093_SITs	Q0QVM8_SITs	58.076	291	119	1	8	295	154	444	8.07e-119	342	74.91
A5J093_SITs	Q0QVM8_SITs	25.114	219	143	6	87	295	14	221	4.49e-15	65.9	46.12
A5J093_SITs	B5YNJ0_SITs	57.388	291	121	1	8	295	101	391	2.35e-117	337	74.57
A5J093_SITs	B5YNJ0_SITs	24.581	179	116	5	125	295	1	168	4.39e-12	56.6	48.04
A5J093_SITs	Q0QVM7_SITs	57.388	291	121	1	8	295	154	444	3.87e-117	338	74.57
A5J093_SITs	Q0QVM7_SITs	24.658	219	144	6	87	295	14	221	1.85e-15	67	46.58
A5J093_SITs	O81199_SITs	55.052	287	129	0	8	294	127	413	6.96e-116	336	73.87
A5J093_SITs	O81199_SITs	21.354	192	145	3	105	295	8	194	3.36e-09	47.8	44.79
A5J093_SITs	O81200_SITs	55.401	287	128	0	8	294	127	413	7.4e-116	336	73.87
A5J093_SITs	O81200_SITs	21.106	199	151	3	98	295	1	194	3.09e-09	47.8	43.72
A5J093_SITs	Q39510_SITs	55.052	287	129	0	8	294	127	413	7.42e-116	336	73.87
A5J093_SITs	Q39510_SITs	21.354	192	145	3	105	295	8	194	3.05e-09	47.8	44.79
A5J093_SITs	O81202_SITs	55.052	287	129	0	8	294	127	413	1.52e-115	335	73.87
A5J093_SITs	O81202_SITs	21.106	199	151	3	98	295	1	194	2.17e-09	48.5	43.72
A5J093_SITs	O81203_SITs	55.052	287	129	0	8	294	127	413	1.56e-115	335	73.52
A5J093_SITs	O81203_SITs	24.084	191	139	3	105	294	8	193	1e-11	55.5	45.03
A5J093_SITs	O81201_SITs	52.962	287	135	0	8	294	127	413	8.86e-113	328	73.17
A5J093_SITs	O81201_SITs	23.118	186	137	3	105	289	8	188	1.81e-09	48.5	45.16
A5J093_SITs	A5J095_SITs	60.432	139	55	0	157	295	1	139	2.07e-56	170	74.1
Q0QVM8_SITs	Q0QVM8_SITs	100	517	0	0	1	517	1	517	0	1053	100
Q0QVM8_SITs	Q0QVM7_SITs	91.44	514	41	2	1	513	1	512	0	965	95.14
Q0QVM8_SITs	B8C2V9_SITs	100	464	0	0	54	517	1	464	0	947	100
Q0QVM8_SITs	B5YNJ0_SITs	92.408	461	32	2	54	513	1	459	0	874	95.88
Q0QVM8_SITs	A5J0A3_SITs	100	297	0	0	148	444	1	297	0	595	100
Q0QVM8_SITs	A5J0A3_SITs	24.615	195	137	6	35	221	105	297	8.09e-11	53.5	47.69
Q0QVM8_SITs	A5J0A3_SITs	28.169	71	50	1	376	445	5	75	0.005	29.3	50.7
Q0QVM8_SITs	O81199_SITs	55.955	445	192	2	39	483	13	453	0	519	73.26
Q0QVM8_SITs	O81199_SITs	27.602	221	146	6	35	244	225	442	2.3e-17	75.1	48.87
Q0QVM8_SITs	Q39510_SITs	55.955	445	192	2	39	483	13	453	0	518	73.26
Q0QVM8_SITs	Q39510_SITs	27.556	225	149	6	31	244	221	442	2.06e-17	75.1	48.89
Q0QVM8_SITs	O81203_SITs	55.73	445	193	2	39	483	13	453	0	516	72.81
Q0QVM8_SITs	O81203_SITs	27.094	203	139	5	35	231	225	424	2.17e-16	72	50.25
Q0QVM8_SITs	O81200_SITs	55.85	453	196	2	31	483	5	453	0	516	71.96
Q0QVM8_SITs	O81202_SITs	55.85	453	196	2	31	483	5	453	0	515	71.96
Q0QVM8_SITs	O81201_SITs	54.382	445	199	2	39	483	13	453	3.85e-180	509	72.58
Q0QVM8_SITs	Q0QVM6_SITs	54.212	463	204	6	18	477	53	510	3.3e-176	499	72.14
Q0QVM8_SITs	B8C4N0_SITs	55.556	441	190	4	28	466	1	437	1.17e-174	491	73.02
Q0QVM8_SITs	A5J093_SITs	58.076	291	119	1	154	444	8	295	1.41e-118	342	74.91
Q0QVM8_SITs	A5J093_SITs	25.114	219	143	6	14	221	87	295	7.86e-15	65.9	46.12
Q0QVM8_SITs	A5J094_SITs	57.388	291	121	1	154	444	7	294	6.64e-117	338	74.57
Q0QVM8_SITs	A5J094_SITs	25.114	219	143	6	14	221	86	294	9.62e-15	65.5	46.58
Q0QVM8_SITs	A5J095_SITs	94.245	139	8	0	306	444	1	139	2.62e-92	269	97.84
Q0QVM8_SITs	A5J095_SITs	26.562	128	88	4	99	221	13	139	4.18e-09	46.2	49.22
Q0QVM6_SITs	Q0QVM6_SITs	100	565	0	0	1	565	1	565	0	1166	100
Q0QVM6_SITs	B8C4N0_SITs	100	437	0	0	62	498	1	437	0	897	100
Q0QVM6_SITs	A5J093_SITs	100	295	0	0	182	476	1	295	0	604	100
Q0QVM6_SITs	A5J093_SITs	23.618	199	124	5	73	256	110	295	3.6e-10	51.6	45.23
Q0QVM6_SITs	A5J093_SITs	24.359	78	57	1	417	492	16	93	0.006	29.3	52.56
Q0QVM6_SITs	A5J094_SITs	98.98	294	3	0	183	476	1	294	0	595	99.32
Q0QVM6_SITs	A5J094_SITs	23.116	199	125	5	73	256	109	294	5.77e-10	50.8	45.73
Q0QVM6_SITs	A5J094_SITs	24.359	78	57	1	417	492	15	92	0.006	28.9	52.56
Q0QVM6_SITs	Q0QVM7_SITs	49.353	541	242	9	27	551	4	528	1.19e-179	509	66.36
Q0QVM6_SITs	Q0QVM8_SITs	54.212	463	204	6	53	510	18	477	3.61e-176	499	72.14
Q0QVM6_SITs	B5YNJ0_SITs	51.566	479	213	7	88	551	1	475	1.5e-168	478	68.27
Q0QVM6_SITs	B5YNJ0_SITs	26.768	198	130	6	73	260	203	395	4.92e-11	55.1	48.48
Q0QVM6_SITs	B8C2V9_SITs	55.269	427	184	5	88	510	1	424	2.95e-166	472	72.6
Q0QVM6_SITs	B8C2V9_SITs	25.128	195	131	6	73	257	203	392	7.52e-10	51.2	48.72
Q0QVM6_SITs	Q39510_SITs	50.917	436	210	3	65	499	5	437	8.74e-160	459	70.41
Q0QVM6_SITs	O81199_SITs	50.917	436	210	3	65	499	5	437	9.43e-160	459	70.41
Q0QVM6_SITs	O81203_SITs	50.34	441	215	3	65	504	5	442	1.32e-158	456	69.39
Q0QVM6_SITs	O81200_SITs	48.225	479	233	5	72	544	12	481	5.51e-158	454	66.18
Q0QVM6_SITs	O81200_SITs	21.393	201	150	4	279	477	1	195	1.16e-08	47.8	44.28
Q0QVM6_SITs	O81202_SITs	51.049	429	206	3	72	499	12	437	5.14e-157	452	70.4
Q0QVM6_SITs	O81202_SITs	21	200	152	3	279	477	1	195	8.33e-09	48.1	44
Q0QVM6_SITs	O81201_SITs	48.853	436	219	3	65	499	5	437	1.3e-155	448	69.95
Q0QVM6_SITs	A5J0A3_SITs	58.076	291	119	1	189	476	7	297	8.05e-119	345	74.91
Q0QVM6_SITs	A5J0A3_SITs	25.258	194	130	6	73	256	109	297	1.97e-09	49.3	48.45
Q0QVM6_SITs	A5J0A3_SITs	27.273	88	61	2	408	492	5	92	0.000229	33.5	52.27
Q0QVM6_SITs	A5J095_SITs	60.432	139	55	0	338	476	1	139	2.22e-54	172	74.1
Q0QVM6_SITs	A5J095_SITs	27.049	122	81	3	137	256	24	139	8.89e-07	39.3	46.72
Q0QVM7_SITs	Q0QVM7_SITs	100	528	0	0	1	528	1	528	0	1079	100
Q0QVM7_SITs	B5YNJ0_SITs	100	475	0	0	54	528	1	475	0	972	100
Q0QVM7_SITs	Q0QVM8_SITs	91.44	514	41	2	1	512	1	513	0	965	95.14
Q0QVM7_SITs	B8C2V9_SITs	92.408	461	32	2	54	512	1	460	0	874	95.88
Q0QVM7_SITs	A5J0A3_SITs	93.603	297	19	0	148	444	1	297	0	567	97.31
Q0QVM7_SITs	A5J0A3_SITs	24.103	195	138	6	35	221	105	297	3.95e-11	54.3	47.69
Q0QVM7_SITs	A5J0A3_SITs	25.641	78	57	1	376	452	5	82	0.005	29.3	50
Q0QVM7_SITs	Q39510_SITs	55.83	446	187	3	39	478	13	454	0	517	73.54
Q0QVM7_SITs	Q39510_SITs	28.054	221	145	6	35	244	225	442	8.49e-19	79.7	49.77
Q0QVM7_SITs	O81199_SITs	55.83	446	187	3	39	478	13	454	0	517	73.54
Q0QVM7_SITs	O81199_SITs	28.054	221	145	6	35	244	225	442	8.72e-19	79.7	49.77
Q0QVM7_SITs	O81203_SITs	55.605	446	188	3	39	478	13	454	0	515	72.87
Q0QVM7_SITs	O81203_SITs	27.273	220	146	6	35	243	225	441	1.61e-17	75.5	49.55
Q0QVM7_SITs	O81201_SITs	55.378	437	191	2	39	475	13	445	0	514	73.68
Q0QVM7_SITs	O81202_SITs	55.705	447	191	3	31	474	5	447	0	513	73.15
Q0QVM7_SITs	O81200_SITs	55.506	445	194	2	31	475	5	445	0	511	72.58
Q0QVM7_SITs	Q0QVM6_SITs	49.353	541	242	9	4	528	27	551	1.12e-179	509	66.36
Q0QVM7_SITs	B8C4N0_SITs	55.329	441	191	4	28	466	1	437	2.99e-175	493	73.24
Q0QVM7_SITs	A5J093_SITs	57.388	291	121	1	154	444	8	295	6.93e-117	338	74.57
Q0QVM7_SITs	A5J093_SITs	24.658	219	144	6	14	221	87	295	3.3e-15	67	46.58
Q0QVM7_SITs	A5J094_SITs	57.045	291	122	1	154	444	7	294	2.89e-116	337	74.91
Q0QVM7_SITs	A5J094_SITs	24.658	219	144	6	14	221	86	294	4.04e-15	66.6	47.03
Q0QVM7_SITs	A5J095_SITs	100	139	0	0	306	444	1	139	4.75e-97	282	100
Q0QVM7_SITs	A5J095_SITs	26.562	128	88	4	99	221	13	139	1.32e-09	47.4	49.22
Q9SE35_Silaffins	Q9SE35_Silaffins	100	265	0	0	1	265	1	265	2.44e-173	470	100
B8BRK6_Silaffins	B8BRK6_Silaffins	100	231	0	0	1	231	1	231	2.73e-160	434	100
B8BRK6_Silaffins	Q5Y2C0_Silaffins	99.134	231	2	0	1	231	1	231	7.58e-159	431	99.13
Q5Y2C2_Silaffins	Q5Y2C2_Silaffins	100	501	0	0	1	501	1	501	0	947	100
Q5Y2C2_Silaffins	Q5Y2C1_Silaffins	91.617	501	26	3	1	501	1	485	0	629	92.81
Q5Y2C2_Silaffins	O22015_Pleuralins	29.444	180	106	6	199	372	399	563	0.022	27.3	38.89
Q5Y2C1_Silaffins	Q5Y2C1_Silaffins	100	485	0	0	1	485	1	485	0	924	100
Q5Y2C1_Silaffins	Q5Y2C2_Silaffins	91.816	501	25	3	1	485	1	501	0	606	92.81
Q5Y2C1_Silaffins	O22015_Pleuralins	34.568	81	47	3	229	306	396	473	0.016	27.7	49.38
Q5Y2C1_Silaffins	O22015_Pleuralins	44.681	47	22	2	339	381	426	472	0.41	23.1	57.45
Q5Y2C0_Silaffins	Q5Y2C0_Silaffins	100	231	0	0	1	231	1	231	2.27e-160	434	100
Q5Y2C0_Silaffins	B8BRK6_Silaffins	99.134	231	2	0	1	231	1	231	7.58e-159	431	99.13
O22015_Pleuralins	O22015_Pleuralins	100	924	0	0	1	924	1	924	0	1791	100
O22015_Pleuralins	Q5Y2C2_Silaffins	38.235	34	21	0	402	435	202	235	0.9	23.1	47.06
